# Novel cell and tissue dynamics drive the unusual biology of the catch tentacle, an inducible organ of aggression found in the sea anemone *Metridium senile*

**DOI:** 10.64898/2026.04.13.718255

**Authors:** Rowan N. Lopez, Sarah E. Arnold, Kennedy Bolstad, Leslie S. Babonis

## Abstract

*Metridium senile* is a clonal anemone that engages in fighting interactions to defend its territory from non-clonemates utilizing an inducible fighting organ, the catch tentacle. Upon contact with a non-clonemate, the catch tentacle tip detaches onto the non-clonal individual, resulting in necrosis where the tip attaches to the non-clone. The incapacitating function of the catch tentacle is driven by a unique type of cnidocyte, the holotrich, which is not found elsewhere in *M. senile,* including the feeding tentacles from which catch tentacles develop. *Metridium farcimen,* the sister species to *M. senile*, never develops catch tentacles despite their close phylogenetic relationship, as exemplified by their ability to hybridize. Here, we compare the feeding tentacles of both species to the catch tentacles in *M. senile* to determine how catch tentacles achieve their unusual function. We found that the feeding tentacles of *M. senile* and *M. farcimen* house similar types of cnidocytes that develop from proliferative cells distributed throughout the tentacle. By contrast, catch tentacles house distinct cnidocyte types from feeding tentacles and restrict proliferative cells to the base of the tentacle. This suggests immature cnidocytes migrate from base to tip to replace lost cells after an aggressive interaction in the catch tentacle. Additionally, we observed two morphologically and chemically distinct types of holotrichs in the catch tentacles that appear to use different cues to induce firing. Together, our data suggests that the novelty of catch tentacle aggression is mediated by distinct cell and tissue dynamics.
