## Supplemental Table 1 for "Novel cell and tissue dynamics drive the unusual biology of the catch tentacle, an inducible organ of aggression found in the sea anemone *Metridium senile*": BiorXiv Supplemental.xlsx

### Sheet: Size Table
Supplemental Table 1
Species	Individual	Tentacle Type	Cnidocyte Type
			Spirocytes		Mastigophore		Basitrich		Small Holotrich		Large Holotrich
			Length	Width	Length	Width	Length	Width	Length	Width	Length	Width
M. farcimen	1	Feeding 1	15.880 ± 4.074	3.789 ± 0.833	19.192 ± 7.773	3.062 ± 0.144	25.403 ± 4.121	3.471 ± 0.404	-	-	-	-
		Feeding 2	17.160 ± 2.887	3.972 ± 0.652	24.714 ± 1.977	4.131 ± 0.656	-	-	-	-	-	-
		Feeding 3	16.096 ± 3.373	3.832 ± 0.755	18.527 ± 6.922	3.890 ± 0.839	22.219 ± 3.837	3.164 ± 0.283	-	-	-	-
M. farcimen	2	Feeding 1	16.118 ± 3.674	3.771 ± 0.775	22.711 ± 1.820	3.902 ± 0.480	25.326 ± 2.581	3.340 ± 0.360	-	-	-	-
		Feeding 2	15.232 ± 3.519	3.644 ± 0.795	22.206 ± 2.770	3.991 ± 0.608	24.610 ± 2.447	3.406 ± 0.345	-	-	-	-
		Feeding 3	15.711 ± 3.602	3.758 ± 0.785	23.507 ± 2.074	3.904 ± 0.687	24.447 ± 1.652	3.543 ± 0.320	-	-	-	-
M. farcimen	3	Feeding 1	16.079 ± 3.544	3.852 ± 0.677	19.4453 ± 5.021	3.933 ± 0.863	22.653 ± 1.610	3.434 ± 0.192	-	-	-	-
		Feeding 2	15.497 ± 4.001	3.493 ± 0.703	20.680 ± 5.479	3.885 ± 1.048	19.326 ± 4.234	2.958 ± 0.461	-	-	-	-
		Feeding 3	16.597 ± 3.394	3.726 ± 0.850	21.890 ± 3.4425	4.179 ± 0.454	21.647 ± 2.515	3.058 ± 0.309	-	-	-	-
M. senile	1	Feeding 1	15.442 ± 3.596	3.777 ± 0.654	19.982 ± 5.479	3.624 ± 1.009	22.640 ± 2.000	3.314 ± 0.309	-	-	-	-
		Feeding 2	20.073 ± 2.825	4.306 ± 0.577	23.619 ± 1.928	4.468 ± 0.574	20.529 ± 2.172	3.143 ± 0.208	-	-	-	-
		Feeding 3	16.948 ± 3.219	3.811 ± 0.807	22.592 ± 4.682	4.396 ± 0.525	21.882 ± 1.234	3.451 ± 0.300	-	-	-	-
M. senile	2	Feeding 1	15.500 ± 3.297	3.555 ± 0.696	22.736 ± 4.064	4.852 ± 1.013	18.971 ± 0.326	3.050 ± 0.465	-	-	-	-
		Feeding 2	14.704 ± 3.486	3.440 ± 0.588	21.886 ± 2.310	4.129 ± 0.609	22.138 ± 3.320	3.393 ± 0.382	-	-	-	-
		Feeding 3	16.524 ± 3.525	3.741 ± 0.790	20.988 ± 5.028	3.793 ± 0.832	18.012 ± 6.216	2.759 ± 1.098	-	-	-	-
M. senile	3	Feeding 1	18.050 ± 3.339	3.642 ± 0.656	21.128 ± 4.362	3.922 ± 0.840	24.290 ± 5.684	3.187 ± 0.258	-	-	-	-
		Feeding 2	16.300 ± 3.752	3.313 ± 0.733	19.373 ± 3.612	3.701 ± 0.810	18.378 ± 4.188	3.245 ± 0.490	-	-	-	-
		Feeding 3	16.060 ± 3.957	3.479 ± 0.763	17.764 ± 3.587	4.011 ± 0.783	22.341 ± 1.615	3.094 ± 0.394	-	-	-	-
M. senile	4	Catch	16.645 ± 5.979	3.276 ± 0.723	26.689 ± 7.002	4.635 ± 0.806	15.87	2.884	14.024 ± 1.592	5.142 ± 0.437	34.785 ± 2.888	12.846 ± 1.068
	5	Catch	13.190 ± 0.874	3.567 ± 0.247	26.236 ± 3.898	4.728 ± 0.651	17.388	2.94	15.717 ± 1.786	5.454 ± 0.536	33.267 ± 2.748	12.301 ± 1.228
	6	Catch	15.734 ± 3.219	3.580 ± 0.734	22.218 ± 3.915	4.002 ± 0.578	23.592 ± 2.109	3.013 ± 0.263	13.716 ± 1.087	4.639 ± 0.493	28.289 ± 2.657	13.551 ± 1.634
	7	Catch	19.028 ± 3.059	3.582 ± 0.533	21.219 ± 3.375	4.077 ± 0.318	21.902	3.168	16.175 ± 1.135	4.471 ± 0.337	35.921 ± 3.171	12.140 ± 1.006
	8	Catch	-	-	23.649 ± 2.884	4.260 ± 0.589	-	-	15.865 ± 1.710	5.203 ± 0.663	37.114 ± 3.122	12.941 ± 1.499
